# Enhanced survival and low proliferation marks multifunctional virus-specific memory CD4 T cells

**DOI:** 10.1101/2022.12.13.520219

**Authors:** Lotus M Westerhof, Jonathan Noonan, Kerrie E Hargrave, Elizabeth T Chimbayo, Zhiling Cheng, Thomas Purnell, Mark R Jackson, Nicholas Borcherding, Megan KL MacLeod

## Abstract

Cytokine production by memory T cells is a key mechanism of T cell mediated protection. However, we have a limited understanding of the survival and secondary responses of memory T cells with cytokine producing capacities. We interrogate antigen-specific CD4 T cells using a mouse influenza A virus infection model. CD4 T cells with the capacity to produce cytokines survive better than non-cytokine+ cells, displaying a low fold contraction and expressing high levels of pro-survival molecules, CD127 and Bcl2. Transcriptomic analysis reveals a heterogenous population of memory CD4 T cells with three clusters of cytokine+ cells. These clusters match flow cytometry data revealing an enhanced survival signature in cells capable of producing multiple cytokines. These multifunctional cells are, however, less likely to proliferate during and following primary and secondary infections. Despite this, multifunctional memory T cells form a substantial fraction of the secondary memory pool, indicating that survival rather than proliferation may dictate which populations survive within the memory pool.

**Graphical Abstract.**
