## Supplementary information for "Enhanced survival and low proliferation marks multifunctional virus-specific memory CD4 T cells"

### Sheet: Sample tags
Mouse ID	Organ	BD Rhapsody sample Tag number	Tag sequence
1	Spleen	1	AAGAGTCGACTGCCATGTCCCCTCCGCGGGTCCGTGCCCCCCAAG
2	Spleen	2	ACCGATTAGGTGCGAGGCGCTATAGTCGTACGTCGTTGCCGTGCC
3	Spleen	3	AGGAGGCCCCGCGTGAGAGTGATCAATCCAGGATACATTCCCGTC
4	Spleen	4	TTAACCGAGGCGTGAGTTTGGAGCGTACCGGCTTTGCGCAGGGCT
1	Lung	5	GGCAAGGTGTCACATTGGGCTACCGCGGGAGGTCGACCAGATCCT
2	Lung	6	GCGGGCACAGCGGCTAGGGTGTTCCGGGTGGACCATGGTTCAGGC
3	Lung	7	ACCGGAGGCGTGTGTACGTGCGTTTCGAATTCCTGTAAGCCCACC
4	Lung	8	TCGCTGCCGTGCTTCATTGTCGCCGTTCTAACCTCCGATGTCTCG

### Sheet: additional genes
Additional genes added to the mouse immune response panel
Adora2a	ENSMUST00000105420.2	Reference_end location: chr10(+): 75334780 site_id: 1318269, AMPLICON	GGGCTATCTCCCGCTAATAAAGCTGGGCTGGAAGACAGAAACTATGAAAGGCAGGGTGCCAGAGTGTGGGCTCACGTCTCAGGATTGAGTTTAGAGACATCAAGTCATGGACCCGAGCTGGATAGTTCAGAGCTGCCCTGTGGGGAGGCCCTGCCTACTGCCTTTCcttcgggggtggggtggggtgggggtggggcttgtttgtttgtttgtgttttattttccccctgagataaaataaaatgagccaCACTGTGTT
Bcl2l1	ENSMUST00000007803.11	Reference_end location: chr2(-): 152780671 site_id: 410101, AMPLICON	CCGGGCTCTCTGCTGTACATATTCGAGACTAGTTTTTATTCCTTGTGAAGATGATATACTATTTTTGTTAAGCGTGTCTGTATTTATGTGTGAGGAGCTGCTGGCTTGCTGTGCGCGTGCCCGTGGAGAGCTGGTGCCCAGAGACTGACAGCCTGATGCTCCCTCCCTGCCCTTGCCTGGGGAAGCCCACCAGGGGTTCTGGCTTCTGAGGGGCACctgtccctcctctcccctcacccTACACTTGTTCCAGCTCTTTGAAATAGTTTGTGTGAAGGTGAAAGTGCAGTTCAGTAATAAATGGTGTCTGTGACTCTGTG
Cdkn2c	ENSMUST00000063531.4	Reference_end location: chr4(-): 109660886 site_id: 1075246, AMPLICON	CACAAGCCTGCAGTGAATGTGTAGAGGTCTCTCTCACTGACCTCACACTGTCCGTTAGTTGGTTGGCTGTCCGTTTCACTATCACTTATTAAAATATAGGGTTTCCTTtcgctttgttttcatattttaagcaGCCAAATCCTTCAAAACTGCCTAAGTGGAAATCTTACTACAAGTTTATGAAATATTTAAACTTCTTTTTCACTGTCAAAATTCTGATTTCTAACATGTAATAGCTATTCctttttttctggatattttatctttgattttttttttctttgcttaccCTTTTTCATTCTCAGTGTCTGACTTGgagactttgttttaaaaattatttgtcctGATGCATCTTTTGCCtaattaaaacacatttttcc
Cish	ENSMUST00000085102.5	Reference_end location: chr9(+): 107301957 site_id: 1314914, AMPLICON	AGATGTAGCTCCCTTGTGTCCGTTTCCTGCCTAGGAAGTTGCCTGCAcgtgagagagggagaaatacATACACACCTAACAAGACTTTAGAAAACAAGTGTTAGAACACAAGAACCAGTTTGGGAGTTTTTCTTCCactgatttttttctgtaatgaTAATAAAAGTATGCCTTC
E2f1	ENSMUST00000103145.10	PolyA_1 location: chr2(-): 154559636 site_id: 410228, AMPLICON	GCTGGAGAAACAGTCCCTTTGTACCAGTACTCCAGCCGCATGTATCCAGGGGATCTGAGATGGGGAGGGTACGTGAGGGCCTTGGCTGACTGCGGCCAGGAGGGGTGGGTATGCGTCCTTCCTATGGCTGGAGTGCTCCTCTGctgtcctccccaccctccagtCTGCACTTTGATTTGTTTCCTAACAGTTCTGTTCCCTCCTGCTttgattttaataaatgttttgaTGGTG
Ly6C.1	ENSMUST00000065408.15	Reference_end location: chr15(-): 75045040 site_id: 1329249, AMPLICON	GACCCCCACCCTTTTCCTTTTATCTTCATGTGCAACCACTCTTTCCTGGAGTCCTCTAGTGACAAATTATATGTTATAGAAGGTCCAATGTGGGGATAGTGTGTGGAACACCCTGTTTCACCTTTATAGCCCCTGCTGGGTAAGTGCCCGACTCCTCTCTAGGGCTTTCAAATCTGTACTTCTTGCAATGCCATTTAGTTGTGGATTTCTATTCTTGGCCCTGGAGGCATGTGGCCAGCACATGCAACAGGCAGTATTCCAAGGTATTATAGTATCACCATCCACACATAAGTATCTGGGGTCCTGCAGGGTTCCCATGTATGCCTGTCAATGACCCCTGTTGAGTCCAA
Nfil3	ENSMUST00000071065.7	Reference_end location: chr13(-): 52967212 site_id: 469634, AMPLICON	TTCATAGCCACACAACCGATCTCGGCTTCGGACTCCAGGTAAATGGCTGCTGACCGAGCTATGCATGGAGGAGGAGGCTGTTGGTACCATACTGAATTTCCACTGGACCTCTAAAGTCATTTCACTGTAGTGTGCACAACGGCGTCTGTCTGGGTGTCCTTGTGTGCACGCGCTGAAGACTTGATGCCCTCACTCTGCCTGGCGTGTAGTCAGATAGCCCCCCACAGAGGCTGTACATACTGAACGTTATTTTTGCTCTATTATAAAGTGTGTATGTTGCCAGTTTCAATAAAGGATTGGTGGCAAGCA
Pik3ap1	ENSMUST00000059672.8	PolyA_1 location: chr19(-): 41272754 site_id: 1507912, AMPLICON	TACAACTGCTACTACAGACCGTTACAATCAAATCTGGTAAATATGTATAGAGAGTATAGACCTGTCACCATGTTATGAATTTTGAGTTCCTGTTATATAAACCTACCTTCAGAGCATAGATCCTTAATTTTACCTATGTATACAGTAAGGTTATCAGGAGGGgtccttttaaaatataagtaatatGGTTGTTTCTCATGAAACCATTGTCCAttcccatatatatacatattgatCTGTTTAAGTGTATTCTTACTGGGCCCTTTTCTCATAATTAAAGATTCCCCTTCATTCT
Rbpj	ENSMUST00000113865.4	Reference_end location: chr5(+): 53657341 site_id: 425745, AMPLICON	GTGTCAGTCCAGACGTAGGTTTGTGTAAAAGCTCAGTTGTAGCTTATTTCTTGTACCTTGCAGCATGTTCTACGCATCCAGTCCTTAAGGGGTTTACTCTACAAACTGTGCACCTGCGTGTAAGGGTCATTAGCAATAAGATAGAAAATTGAGCAAGTTTATACCATAATTTTGTAGAAAAAGGAATCTGCTCAATTCCATATTTCATCCATGAAAACTCTGCAATACGGGCAGTTTCtaggaataa
Rbpj	ENSMUST00000113865.4|	PolyA_1 location: chr5(+): 53656134 site_id: 1287775, AMPLICON	AACTCTTCCTTACCCAGCTTTGTAGCTTAAAGTAAGTTTTCAAGTTCATGGCTTTATTAAAATGaactttgactttttaaaatgcttataTCTCATTTcggttcttttgtttattttagtaaGAATTGAAACAGACTATAAGtagttttcctgtttgtttgtttgtttgtttgttttttacaaagtTCAAGAATGTAACAATAAAGGCATTTTGCTATGGTTCTATGTCAGACTCCTACCACAGAATAGTGTGAACAGATATGTCTGTCTGCTTTACCATGTTATTGATAGTTCTTTTGTCAGCTGCTTTTATTAAAAGTCCTCTTTTGT
Slc7a5	ENSMUST00000045557.9	Reference_end location: chr8(-): 121881153 site_id: 1309857, AMPLICON	CACCTGAGATAGTGCTGTGGTTATAATGTCTTTTACTATTGTATTAATGGCTAGCCTGTTACATtagactggggggggggtacaGAGGTCTGCTGTTTTGtgaggctttttgtttttttggggggttggttttgttttttttaaaagctattgGAATTCT
EYFP	AB634497.1 Synthetic construct gene for enhanced yellow fluorescent protein, complete cds site_id: user_seq_1, AMPLICON		GATGGTGGTGTTCAATTAGCTGATCATTACCAACAAAATACTCCAATTGGTGATGGTCCAGTTTTATTACCAGATAATCATTACTTATCTTATCAATCTGCTTTATCTAAAGATCCAAATGAAAAAAGAGATCATATGGTTTTATTAGAATTTGTTACTGCTGCTGGTATTACTTTAGGTATGGATGAATTATATAAATAA

### Sheet: TCR primers
Primers used for mouse TCR-CDR3 library generation
PRC1 primers
Primer name	Primer aequences (5'-3')
Ms_TRAC_N1	TTTTCGGCACATTGATTTGGGAG
Ms_TRBC_N1	CTCAGGCAGTAGCTATAATTGCT
Ms_TRDC_N1	CAATCTTCTTGGATGATCTGAGACT
Ms_TRGC1-TRGC2-TRGC4_N1	GGAAAGAACTTTTCAAGGAGACAAAGG
PCR2 primers
Primer name	Primer aequences (5'-3')
Ms_TRAC_N2	CAGACGTGTGCTCTTCCGATCTAGGTTCTGGGTTCTGGATGT
Ms_TRBC_N2	CAGACGTGTGCTCTTCCGATCTCAATCTCTGCTTTTGATGGCTC
Ms_TRDC_N2	CAGACGTGTGCTCTTCCGATCTGTAGAAATCTTTCACCAGACAAGC
Ms_TRGC1-TRGC2_N2	CAGACGTGTGCTCTTCCGATCTTTGGGGGAAATGTCTGCA
Ms_TRGC4_N2	CAGACGTGTGCTCTTCCGATCTATAGTAGGCTTGGGAGAAAAGTCTGA
