## Supplementary Table 1 for "Enhanced survival and low proliferation marks multifunctional virus-specific memory CD4 T cells"

### Sheet: celltypeDEG
gene	p_val	avg_log2FC	pct.1	pct.2	p_val_adj	cluster
Sell	0	3.87402	0.961	0.257	0	Na√Øve/CM
Ly6c1	0	3.61567	0.745	0.246	0	Na√Øve/CM
Oas2	0	3.21438	0.875	0.248	0	Na√Øve/CM
Lef1	0	2.51805	0.615	0.168	0	Na√Øve/CM
Trib2	0	2.51644	0.911	0.453	0	Na√Øve/CM
Txk	0	2.51501	0.582	0.154	0	Na√Øve/CM
Pik3ip1	0	2.43825	0.444	0.11	0	Na√Øve/CM
Ccr7	0	2.236	0.936	0.456	0	Na√Øve/CM
Itk	0	1.2734	0.979	0.887	0	Na√Øve/CM
Casp8	0	1.2728	0.9	0.691	0	Na√Øve/CM
Cd247	0	1.23632	0.973	0.8	0	Na√Øve/CM
Lgals9	0	1.07832	0.936	0.745	0	Na√Øve/CM
Irf7	0	1.02978	0.997	0.944	0	Na√Øve/CM
Tcf7	0	0.92314	0.955	0.79	0	Na√Øve/CM
Stat1	0	0.795641	0.974	0.853	0	Na√Øve/CM
H2.K1	0	0.274264	1	1	0	Na√Øve/CM
Selplg	1.03359e-303	0.936775	0.92	0.732	4.2274e-301	Na√Øve/CM
Bach2	1.87213e-301	1.75276	0.555	0.245	7.65702e-299	Na√Øve/CM
Cd274	2.12008e-275	1.20324	0.756	0.528	8.67114e-273	Na√Øve/CM
Birc3	1.1422e-265	1.05295	0.795	0.609	4.67161e-263	Na√Øve/CM
Ddx58	8.70316e-246	0.814237	0.911	0.768	3.55959e-243	Na√Øve/CM
Ifngr1	7.88732e-245	0.613938	0.969	0.8	3.22591e-242	Na√Øve/CM
Socs1	1.01326e-204	1.20862	0.598	0.392	4.14424e-202	Na√Øve/CM
Trbc2	1.69964e-136	0.453142	0.995	0.975	6.95151e-134	Na√Øve/CM
Btg1	7.78179e-128	0.297465	0.999	0.995	3.18275e-125	Na√Øve/CM
Cblb	5.637e-122	0.680287	0.759	0.67	2.30553e-119	Na√Øve/CM
Il4ra	3.3072e-117	0.841253	0.647	0.505	1.35264e-114	Na√Øve/CM
Vps28	5.4186e-111	0.612925	0.657	0.582	2.21621e-108	Na√Øve/CM
Myd88	6.75715e-111	0.637044	0.626	0.552	2.76367e-108	Na√Øve/CM
Tmem173	5.50685e-101	0.891935	0.445	0.328	2.2523e-98	Na√Øve/CM
Ltb	3.18109e-96	0.709896	0.63	0.493	1.30106e-93	Na√Øve/CM
Mcm4	1.83405e-92	0.715998	0.434	0.366	7.50126e-90	Na√Øve/CM
Ifnar1	2.1544e-86	0.635211	0.53	0.444	8.8115e-84	Na√Øve/CM
Ccnd2	1.8103e-83	0.655969	0.507	0.417	7.40414e-81	Na√Øve/CM
Cd3d	4.14085e-77	0.453402	0.722	0.665	1.69361e-74	Na√Øve/CM
Cxcl10	3.96133e-62	0.363048	0.7	0.556	1.62018e-59	Na√Øve/CM
Stat6	2.59908e-57	0.25438	0.544	0.569	1.06303e-54	Na√Øve/CM
Lamp1	3.69872e-57	0.386694	0.607	0.572	1.51278e-54	Na√Øve/CM
Il7r	9.82106e-56	0.468151	0.678	0.532	4.01681e-53	Na√Øve/CM
Foxp3	1.19227e-229	6.97594	0.982	0.016	4.87638e-227	Tregs
Lrrc32	7.42141e-133	5.91779	0.755	0.016	3.03536e-130	Tregs
Il2ra	1.5202e-62	4.0743	0.618	0.063	6.21762e-60	Tregs
Tnfrsf4	2.1349e-50	2.14855	0.955	0.5	8.73173e-48	Tregs
Tnfrsf18	1.50365e-46	1.73955	0.927	0.647	6.14995e-44	Tregs
Ctla4	7.32866e-40	2.29255	0.8	0.29	2.99742e-37	Tregs
Tnfrsf9	3.51232e-39	2.91317	0.673	0.223	1.43654e-36	Tregs
Cish	6.43115e-26	1.37012	0.9	0.591	2.63034e-23	Tregs
Il2rb	2.69701e-23	1.42294	0.855	0.427	1.10308e-20	Tregs
Rgs1	7.59382e-22	1.80577	0.736	0.352	3.10587e-19	Tregs
Cd2	9.88213e-22	0.956978	0.991	0.899	4.04179e-19	Tregs
Nt5e	9.21698e-09	1.5422	0.436	0.196	3.76975e-06	Tregs
Xbp1	2.5528e-06	0.967004	0.564	0.384	0.0010441	Tregs
Socs1	7.90214e-06	0.66908	0.718	0.498	0.00323197	Tregs
CD279.RMP1.30.Pdcd1.AMM2138.pAbO	4.73444e-05	0.45087	1	0.992	0.0193638	Tregs
Cxcr3	5.42265e-227	2.03524	0.695	0.238	2.21786e-224	Tem 1
Cd4	2.51265e-148	1.06713	0.912	0.685	1.02768e-145	Tem 1
Cd5	2.21499e-136	1.4752	0.726	0.403	9.05931e-134	Tem 1
Gapdh	2.95868e-112	0.669501	0.993	0.937	1.2101e-109	Tem 1
Il2rb	1.02945e-90	0.802682	0.714	0.391	4.21047e-88	Tem 1
Cd3g	1.8193e-87	0.987723	0.809	0.59	7.44096e-85	Tem 1
Cd6	6.02329e-86	1.13691	0.721	0.459	2.46353e-83	Tem 1
Cd28	1.7345e-77	0.829989	0.789	0.54	7.09409e-75	Tem 1
Itga4	5.43242e-75	1.1751	0.583	0.343	2.22186e-72	Tem 1
Tigit	2.55298e-65	0.630466	0.648	0.374	1.04417e-62	Tem 1
Cd3e	6.26692e-64	0.761109	0.834	0.686	2.56317e-61	Tem 1
Casp1	2.35367e-62	1.24214	0.461	0.232	9.62653e-60	Tem 1
Thy1	2.13286e-59	0.731905	0.669	0.417	8.7234e-57	Tem 1
Stat4	1.09651e-50	0.589312	0.89	0.757	4.48471e-48	Tem 1
Fth1	4.18048e-47	0.587481	0.999	0.998	1.70982e-44	Tem 1
Pdcd1	2.13253e-44	1.07198	0.495	0.287	8.72204e-42	Tem 1
Tnfrsf4	1.90479e-41	0.542073	0.684	0.48	7.79061e-39	Tem 1
Tnfrsf18	9.78261e-41	0.557167	0.802	0.629	4.00109e-38	Tem 1
Trac	2.37854e-39	0.528923	0.945	0.881	9.72822e-37	Tem 1
Lat	8.74318e-39	0.547318	0.857	0.728	3.57596e-36	Tem 1
Cd9	1.42683e-38	0.821771	0.532	0.345	5.83573e-36	Tem 1
Hif1a	1.18709e-37	0.489182	0.914	0.821	4.85521e-35	Tem 1
Fyn	7.74863e-36	0.48561	0.797	0.63	3.16919e-33	Tem 1
S100a10	1.34249e-35	0.706762	0.669	0.526	5.4908e-33	Tem 1
Adora2a	6.30999e-31	0.75337	0.478	0.305	2.58078e-28	Tem 1
Cd27	1.604e-29	0.690763	0.613	0.471	6.56035e-27	Tem 1
Ctla4	2.12255e-27	0.341902	0.443	0.275	8.68122e-25	Tem 1
Il7r	1.05562e-24	0.550759	0.708	0.595	4.31748e-22	Tem 1
Trbc2	1.61418e-21	0.337548	0.993	0.984	6.60199e-19	Tem 1
Dusp2	8.95996e-21	0.319991	0.446	0.301	3.66462e-18	Tem 1
Bin2	2.532e-19	0.494184	0.568	0.436	1.03559e-16	Tem 1
Lck	4.30801e-19	0.357195	0.843	0.753	1.76198e-16	Tem 1
Fyb	2.62257e-13	0.490096	0.435	0.336	1.07263e-10	Tem 1
Icos	4.9358e-12	0.255538	0.533	0.418	2.01874e-09	Tem 1
Ctsd	1.33131e-08	0.372892	0.456	0.372	5.44508e-06	Tem 1
Ikbkb	1.44872e-06	0.350736	0.469	0.394	0.000592528	Tem 1
Mapk1	3.88051e-06	0.277851	0.504	0.442	0.00158713	Tem 1
CD279.RMP1.30.Pdcd1.AMM2138.pAbO	0	2.71309	1	0.992	0	Tem 2
Pdcd1	9.73244e-105	1.87617	0.816	0.291	3.98057e-102	Tem 2
Tigit	3.52191e-85	1.8777	0.8	0.391	1.44046e-82	Tem 2
Cd9	4.27229e-73	1.6737	0.753	0.351	1.74737e-70	Tem 2
Il2rb	4.88325e-57	0.782532	0.818	0.414	1.99725e-54	Tem 2
Hif1a	5.84776e-53	1.00181	0.974	0.826	2.39173e-50	Tem 2
Bcl2a1a	1.60637e-42	0.367547	0.761	0.433	6.57007e-40	Tem 2
Cxcr4	6.35737e-42	1.38331	0.453	0.15	2.60016e-39	Tem 2
CD278.Icos.AMM2072.pAbO	1.07306e-37	0.595732	1	1	4.38883e-35	Tem 2
Itgb2	8.87617e-37	0.816249	0.545	0.246	3.63035e-34	Tem 2
Dusp2	2.4779e-36	0.615277	0.621	0.306	1.01346e-33	Tem 2
Adora2a	2.15844e-33	0.95955	0.624	0.313	8.82801e-31	Tem 2
Cd44	5.61923e-32	1.06273	0.411	0.155	2.29826e-29	Tem 2
Dusp1	9.28621e-32	1.32707	0.542	0.252	3.79806e-29	Tem 2
Cd6	6.90825e-29	0.538059	0.768	0.48	2.82547e-26	Tem 2
Tnfrsf9	7.84494e-28	1.02207	0.482	0.217	3.20858e-25	Tem 2
Cd5	4.44834e-26	0.748228	0.711	0.431	1.81937e-23	Tem 2
Tnfsf8	6.3154e-26	0.942546	0.642	0.383	2.583e-23	Tem 2
Tnfrsf4	1.50296e-25	0.64532	0.763	0.494	6.14712e-23	Tem 2
Ybx3	2.5959e-23	0.515283	0.463	0.24	1.06172e-20	Tem 2
Fyn	6.20132e-22	0.615435	0.866	0.642	2.53634e-19	Tem 2
Cxcr3	3.13377e-18	0.356191	0.479	0.288	1.28171e-15	Tem 2
Cd28	1.02428e-15	0.522607	0.771	0.563	4.18929e-13	Tem 2
Trac	2.0042e-13	0.571366	0.958	0.886	8.19718e-11	Tem 2
Rbpj	4.16239e-12	0.434252	0.437	0.282	1.70242e-09	Tem 2
Trbc1	3.45805e-200	2.10417	1	0.653	1.41434e-197	Tem 3
Cxcr3	2.88687e-59	1.64899	0.685	0.28	1.18073e-56	Tem 3
Cd3g	4.7994e-45	1.05052	0.866	0.607	1.96296e-42	Tem 3
Itga4	1.64383e-39	1.25224	0.673	0.361	6.72326e-37	Tem 3
Lat	7.55227e-34	0.877667	0.912	0.737	3.08888e-31	Tem 3
Cd4	6.67813e-32	0.781206	0.884	0.707	2.73136e-29	Tem 3
Itgb2	4.93914e-24	1.39859	0.443	0.252	2.02011e-21	Tem 3
Thy1	9.49291e-24	0.896185	0.688	0.439	3.8826e-21	Tem 3
Gapdh	3.50134e-23	0.489341	0.983	0.942	1.43205e-20	Tem 3
Trac	1.18649e-22	0.637514	0.952	0.887	4.85275e-20	Tem 3
Cd5	1.22796e-22	0.856991	0.682	0.434	5.02234e-20	Tem 3
Cd28	1.13038e-21	0.759435	0.776	0.563	4.62324e-19	Tem 3
Cd9	5.42009e-20	0.948723	0.591	0.36	2.21682e-17	Tem 3
Lck	8.93085e-20	0.563267	0.909	0.759	3.65272e-17	Tem 3
Tigit	2.52268e-18	0.44234	0.639	0.399	1.03178e-15	Tem 3
Fyn	5.42164e-17	0.619579	0.807	0.645	2.21745e-14	Tem 3
Tnfrsf18	1.29825e-16	0.555358	0.832	0.643	5.30984e-14	Tem 3
Bcl2a1a	1.03539e-15	0.371136	0.662	0.439	4.23473e-13	Tem 3
Casp1	3.29049e-15	0.890134	0.449	0.253	1.34581e-12	Tem 3
Il2rb	6.71464e-15	0.443052	0.639	0.423	2.74629e-12	Tem 3
Stat4	1.29824e-13	0.518426	0.875	0.77	5.30979e-11	Tem 3
Cd6	1.81526e-13	0.647934	0.673	0.485	7.4244e-11	Tem 3
Cd3e	2.89731e-13	0.497113	0.835	0.699	1.185e-10	Tem 3
Lgals1	3.49664e-13	1.01556	0.44	0.261	1.43013e-10	Tem 3
S100a10	5.41964e-13	0.684763	0.69	0.538	2.21663e-10	Tem 3
Bin2	2.4535e-10	0.644817	0.594	0.447	1.00348e-07	Tem 3
Pdcd1	1.46932e-09	0.26142	0.46	0.308	6.0095e-07	Tem 3
Dusp2	5.63237e-09	0.716582	0.457	0.314	2.30364e-06	Tem 3
Tnfrsf4	3.04787e-07	0.251375	0.648	0.5	0.000124658	Tem 3
Ctsd	4.01616e-07	0.428425	0.523	0.377	0.000164261	Tem 3
Hif1a	1.28302e-06	0.308814	0.915	0.829	0.000524755	Tem 3
Il7r	1.36752e-06	0.484319	0.707	0.605	0.000559317	Tem 3
Cd52	3.17463e-06	0.398937	0.764	0.698	0.00129842	Tem 3
Bax	5.61177e-06	0.326805	0.645	0.513	0.00229521	Tem 3
Fyb	5.04884e-05	0.434635	0.455	0.344	0.0206498	Tem 3
Cd27	6.24554e-05	0.436261	0.599	0.484	0.0255443	Tem 3
Cxcl10	5.54142e-158	2.41034	0.94	0.621	2.26644e-155	Tem 4
Tnfsf8	1.37319e-97	2.47201	0.789	0.38	5.61635e-95	Tem 4
Tnfrsf4	2.59132e-70	1.76826	0.869	0.493	1.05985e-67	Tem 4
Bcl2a1a	1.57693e-46	0.870252	0.846	0.434	6.44964e-44	Tem 4
Il2rb	5.65701e-43	0.711451	0.815	0.418	2.31372e-40	Tem 4
Hif1a	7.46728e-41	0.836531	0.983	0.828	3.05412e-38	Tem 4
Tnfrsf9	7.41873e-33	1.75862	0.52	0.218	3.03426e-30	Tem 4
Casp1	2.27347e-31	0.99627	0.577	0.249	9.2985e-29	Tem 4
Pdcd1	7.86248e-30	0.984411	0.634	0.302	3.21575e-27	Tem 4
Stat4	1.30686e-29	0.82891	0.946	0.768	5.34507e-27	Tem 4
Tigit	2.01564e-29	0.761112	0.728	0.397	8.24396e-27	Tem 4
Tnfrsf18	6.10049e-28	0.943167	0.856	0.644	2.4951e-25	Tem 4
Cd5	1.44191e-25	0.650232	0.742	0.433	5.89742e-23	Tem 4
Cish	4.45878e-24	0.582144	0.862	0.586	1.82364e-21	Tem 4
Maf	8.98205e-24	0.922456	0.436	0.18	3.67366e-21	Tem 4
Jak2	9.49127e-22	0.764683	0.839	0.596	3.88193e-19	Tem 4
Nfkb2	3.82176e-19	0.520973	0.856	0.611	1.5631e-16	Tem 4
Adora2a	1.67744e-17	0.816987	0.57	0.318	6.86072e-15	Tem 4
Lgals1	1.70513e-16	0.271013	0.46	0.262	6.97397e-14	Tem 4
Dusp1	6.18468e-16	1.02543	0.487	0.257	2.52953e-13	Tem 4
Cxcr3	6.87855e-16	0.4855	0.513	0.288	2.81333e-13	Tem 4
Gapdh	4.78017e-15	0.417851	0.99	0.942	1.95509e-12	Tem 4
Tnfrsf1b	1.02702e-14	0.585912	0.577	0.346	4.20053e-12	Tem 4
Nfkb1	3.06263e-14	0.476844	0.896	0.739	1.25261e-11	Tem 4
Itga4	1.13943e-13	0.400323	0.57	0.367	4.66026e-11	Tem 4
Icos	1.18709e-13	0.257786	0.631	0.426	4.8552e-11	Tem 4
Ybx3	1.47286e-13	0.482737	0.433	0.243	6.024e-11	Tem 4
Ctla4	2.66705e-13	0.3887	0.497	0.289	1.09082e-10	Tem 4
Tnfrsf25	2.74152e-13	0.288993	0.56	0.375	1.12128e-10	Tem 4
Cd6	3.62518e-13	0.465641	0.705	0.485	1.4827e-10	Tem 4
Cd4	1.43709e-12	0.421989	0.883	0.708	5.87771e-10	Tem 4
CD279.RMP1.30.Pdcd1.AMM2138.pAbO	3.10927e-10	0.307324	1	0.992	1.27169e-07	Tem 4
Icam1	3.60405e-10	0.255286	0.416	0.267	1.47405e-07	Tem 4
Cd52	1.02929e-06	0.344848	0.829	0.697	0.000420978	Tem 4
Stat3	2.8136e-06	0.355659	0.93	0.875	0.00115076	Tem 4
Rbpj	3.1394e-06	0.597215	0.423	0.284	0.00128401	Tem 4
CD278.Icos.AMM2072.pAbO	8.36518e-196	1.97702	1	1	3.42136e-193	Tem 5
Cxcr3	7.74159e-19	0.894311	0.609	0.289	3.16631e-16	Tem 5
Casp1	2.35954e-18	0.653364	0.542	0.254	9.65052e-16	Tem 5
Cd28	2.64769e-15	0.345693	0.833	0.566	1.08291e-12	Tem 5
Ctla4	6.91541e-15	0.39474	0.557	0.29	2.8284e-12	Tem 5
Tigit	8.29736e-15	0.255429	0.667	0.403	3.39362e-12	Tem 5
Icos	1.04745e-13	0.57397	0.703	0.426	4.28406e-11	Tem 5
CD279.RMP1.30.Pdcd1.AMM2138.pAbO	9.76914e-13	0.352708	1	0.992	3.99558e-10	Tem 5
Cd5	1.07384e-12	0.508726	0.703	0.438	4.39202e-10	Tem 5
Cd6	4.26309e-12	0.270063	0.734	0.487	1.7436e-09	Tem 5
Il18r1	5.90283e-10	0.870338	0.453	0.236	2.41426e-07	Tem 5
Trbc1	3.41504e-05	0.263285	0.812	0.664	0.0139675	Tem 5
S100a10	5.60694e-05	0.329779	0.698	0.54	0.0229324	Tem 5
Gzmk	5.74269e-154	5.07516	0.965	0.056	2.34876e-151	Eomes+
Eomes	5.87603e-75	4.37997	0.655	0.053	2.4033e-72	Eomes+
Tigit	7.01235e-35	1.83416	0.876	0.402	2.86805e-32	Eomes+
Ccr5	1.70735e-30	2.90348	0.469	0.068	6.98307e-28	Eomes+
Cxcr4	7.29526e-27	2.27434	0.54	0.158	2.98376e-24	Eomes+
Lat	1.34498e-25	1.27183	0.938	0.742	5.50097e-23	Eomes+
Pdcd1	1.63426e-23	1.65057	0.743	0.308	6.68411e-21	Eomes+
Cxcr3	8.74043e-22	1.4504	0.726	0.29	3.57484e-19	Eomes+
Fyn	2.78896e-19	1.04536	0.903	0.648	1.14069e-16	Eomes+
Fyb	4.61753e-17	1.39662	0.646	0.345	1.88857e-14	Eomes+
Ybx3	1.25189e-16	1.6061	0.602	0.245	5.12023e-14	Eomes+
Stat3	2.04334e-15	1.02684	0.956	0.876	8.35725e-13	Eomes+
Cd6	6.49748e-15	1.09158	0.805	0.488	2.65747e-12	Eomes+
Cd27	5.66349e-14	1.20432	0.77	0.485	2.31637e-11	Eomes+
Gapdh	4.22646e-12	0.665878	0.991	0.943	1.72862e-09	Eomes+
Cd5	4.35535e-12	1.01398	0.761	0.439	1.78134e-09	Eomes+
Cd9	1.01834e-11	1.22673	0.611	0.366	4.16502e-09	Eomes+
Runx3	1.15306e-09	1.14538	0.558	0.293	4.71602e-07	Eomes+
Tnfrsf9	1.12424e-08	0.945198	0.487	0.225	4.59813e-06	Eomes+
Stat4	1.4604e-08	0.703997	0.912	0.772	5.97303e-06	Eomes+
Adora2a	1.89673e-08	1.01594	0.566	0.324	7.75764e-06	Eomes+
Gimap7	3.51621e-08	0.898709	0.602	0.332	1.43813e-05	Eomes+
Dusp1	4.12032e-08	1.21869	0.469	0.262	1.68521e-05	Eomes+
Il2rb	2.25182e-07	0.299904	0.664	0.429	9.20994e-05	Eomes+
Bcl6	2.86141e-07	0.996123	0.522	0.289	0.000117032	Eomes+
Cd4	2.89004e-07	0.5429	0.894	0.711	0.000118202	Eomes+
Cd28	7.46362e-07	0.668198	0.779	0.569	0.000305262	Eomes+
CD279.RMP1.30.Pdcd1.AMM2138.pAbO	2.19609e-06	0.505281	1	0.992	0.0008982	Eomes+
Itgb2	5.88598e-06	0.868493	0.451	0.257	0.00240737	Eomes+
Bcl2a1a	7.12819e-06	0.419244	0.673	0.445	0.00291543	Eomes+
Fth1	1.15157e-05	0.563371	1	0.998	0.00470993	Eomes+
Ctsd	4.98454e-05	0.662999	0.575	0.38	0.0203868	Eomes+
Cd3e	5.2997e-05	0.577807	0.841	0.703	0.0216758	Eomes+
Cd3g	5.9134e-05	0.560065	0.779	0.616	0.0241858	Eomes+
Trbc1	7.1394e-05	0.727251	0.796	0.666	0.0292002	Eomes+
Thy1	8.24948e-05	0.399795	0.646	0.446	0.0337404	Eomes+
Ccl5	0	6.02391	0.997	0.126	0	Cytotoxic
Gzmk	3.67488e-133	3.76249	0.496	0.049	1.50303e-130	Cytotoxic
Ccr5	2.77938e-103	3.62519	0.432	0.057	1.13677e-100	Cytotoxic
Cxcr6	1.6984e-95	1.95159	0.635	0.147	6.94646e-93	Cytotoxic
Lilrb4a	1.48206e-90	2.07645	0.633	0.159	6.06162e-88	Cytotoxic
Ccr2	2.70595e-86	3.10972	0.418	0.059	1.10673e-83	Cytotoxic
Il2rb	5.97962e-85	1.39463	0.882	0.412	2.44566e-82	Cytotoxic
Cd6	2.40804e-76	1.49155	0.866	0.476	9.84889e-74	Cytotoxic
Maf	4.08775e-72	2.14728	0.563	0.172	1.67189e-69	Cytotoxic
Il18rap	5.35041e-63	2.06613	0.496	0.133	2.18832e-60	Cytotoxic
Tigit	6.49305e-63	1.19005	0.815	0.39	2.65566e-60	Cytotoxic
Fasl	1.70447e-62	2.0444	0.483	0.124	6.97127e-60	Cytotoxic
Bcl2a1a	1.33819e-60	0.855189	0.853	0.43	5.4732e-58	Cytotoxic
Ybx3	1.03901e-47	1.48149	0.584	0.234	4.24956e-45	Cytotoxic
Rgs1	5.1249e-46	1.54375	0.668	0.343	2.09608e-43	Cytotoxic
Pdcd1	1.14764e-45	1.32399	0.66	0.298	4.69386e-43	Cytotoxic
Bcl2l1	9.12151e-44	1.52105	0.475	0.157	3.7307e-41	Cytotoxic
Stat3	1.1977e-38	0.946174	0.938	0.874	4.8986e-36	Cytotoxic
Cxcr3	1.87477e-37	0.989736	0.614	0.282	7.66781e-35	Cytotoxic
Cd5	1.97429e-33	0.91743	0.74	0.43	8.07485e-31	Cytotoxic
Cd4	1.02383e-32	0.715373	0.92	0.704	4.18747e-30	Cytotoxic
Casp1	1.78709e-31	1.15601	0.539	0.248	7.30921e-29	Cytotoxic
Cxcr4	2.77066e-30	1.41369	0.408	0.152	1.1332e-27	Cytotoxic
Tnfrsf9	6.23353e-26	0.629139	0.464	0.218	2.54952e-23	Cytotoxic
Lgals1	3.05578e-25	1.123	0.512	0.258	1.24981e-22	Cytotoxic
Tnfrsf1b	6.14193e-24	0.73587	0.611	0.342	2.51205e-21	Cytotoxic
Cd3e	4.09507e-23	0.689949	0.866	0.697	1.67488e-20	Cytotoxic
Adora2a	1.43247e-22	0.703908	0.574	0.316	5.85879e-20	Cytotoxic
Fth1	2.09413e-22	0.536188	1	0.998	8.56499e-20	Cytotoxic
Gapdh	1.54476e-21	0.517773	0.992	0.942	6.31806e-19	Cytotoxic
Cd3g	7.81451e-21	0.633855	0.815	0.609	3.19614e-18	Cytotoxic
Cd48	2.93386e-20	0.961794	0.466	0.237	1.19995e-17	Cytotoxic
Gimap7	9.99246e-20	0.918035	0.563	0.326	4.08692e-17	Cytotoxic
Icos	7.8823e-19	0.670368	0.654	0.423	3.22386e-16	Cytotoxic
Ctla4	4.5561e-18	0.827132	0.507	0.287	1.86345e-15	Cytotoxic
Il18r1	1.48152e-15	0.999522	0.41	0.233	6.0594e-13	Cytotoxic
Itgb2	8.05276e-15	0.748185	0.448	0.251	3.29358e-12	Cytotoxic
Cd27	2.77152e-14	0.858723	0.633	0.482	1.13355e-11	Cytotoxic
Itga4	6.53406e-14	0.614785	0.568	0.365	2.67243e-11	Cytotoxic
Tnfrsf18	7.65654e-11	0.442217	0.796	0.644	3.13153e-08	Cytotoxic
Ifngr1	1.48035e-09	0.250861	0.949	0.886	6.05464e-07	Cytotoxic
Runx3	4.752e-09	0.745353	0.432	0.29	1.94357e-06	Cytotoxic
Cd28	7.11313e-09	0.273343	0.721	0.565	2.90927e-06	Cytotoxic
Il7r	2.40289e-08	0.437597	0.633	0.608	9.82782e-06	Cytotoxic
Fyb	2.9958e-08	0.511199	0.493	0.342	1.22528e-05	Cytotoxic
Stat4	2.23076e-07	0.3707	0.85	0.77	9.12381e-05	Cytotoxic
S100a10	6.1356e-07	0.269944	0.676	0.538	0.000250946	Cytotoxic
Bin2	3.18506e-06	0.315479	0.576	0.447	0.00130269	Cytotoxic
Gimap5	3.25871e-06	0.458652	0.517	0.386	0.00133281	Cytotoxic
Dusp2	1.5635e-05	0.311801	0.432	0.314	0.00639471	Cytotoxic
Ctsd	5.54504e-05	0.432929	0.493	0.378	0.0226792	Cytotoxic
Cxcr6	0	3.95041	0.875	0.121	0	Single + (Cyto)
Il2rb	5.51718e-214	1.93704	0.956	0.397	2.25653e-211	Single + (Cyto)
Tnfrsf9	2.69905e-190	2.44542	0.776	0.192	1.10391e-187	Single + (Cyto)
Lilrb4a	6.94875e-188	2.95169	0.686	0.146	2.84204e-185	Single + (Cyto)
Rgs1	1.7689e-182	2.62957	0.818	0.327	7.23481e-180	Single + (Cyto)
Icos	1.05573e-163	2.07772	0.864	0.404	4.31795e-161	Single + (Cyto)
Bcl2a1a	2.27828e-162	1.71501	0.912	0.417	9.31818e-160	Single + (Cyto)
Pdcd1	6.56276e-142	1.94154	0.785	0.282	2.68417e-139	Single + (Cyto)
Lgals1	6.84468e-135	2.43344	0.676	0.242	2.79947e-132	Single + (Cyto)
Ccr5	1.03009e-129	2.61734	0.426	0.05	4.21309e-127	Single + (Cyto)
Tigit	4.11968e-127	1.46873	0.869	0.378	1.68495e-124	Single + (Cyto)
Bcl2l1	5.6876e-123	1.74783	0.603	0.142	2.32623e-120	Single + (Cyto)
Stat3	1.13242e-107	1.1772	0.95	0.872	4.63158e-105	Single + (Cyto)
Ybx3	6.47952e-100	1.77481	0.654	0.222	2.65012e-97	Single + (Cyto)
Ccl5	4.85597e-91	0.728403	0.526	0.139	1.98609e-88	Single + (Cyto)
Tnfrsf1b	6.64654e-91	1.46657	0.754	0.327	2.71844e-88	Single + (Cyto)
Ctla4	8.66601e-82	2.26175	0.642	0.273	3.5444e-79	Single + (Cyto)
Rbpj	4.08168e-76	1.76624	0.616	0.267	1.66941e-73	Single + (Cyto)
Cd6	3.95359e-75	1.23103	0.829	0.47	1.61702e-72	Single + (Cyto)
Gapdh	2.52072e-71	0.85393	0.985	0.941	1.03097e-68	Single + (Cyto)
Adora2a	7.04874e-67	1.16373	0.678	0.304	2.88293e-64	Single + (Cyto)
Fasl	1.1147e-63	1.53521	0.425	0.121	4.55913e-61	Single + (Cyto)
Ifitm3	2.60102e-60	2.03433	0.465	0.195	1.06382e-57	Single + (Cyto)
Il12rb2	1.79539e-59	1.26417	0.48	0.167	7.34315e-57	Single + (Cyto)
Cish	2.61918e-59	0.868306	0.881	0.576	1.07124e-56	Single + (Cyto)
Il18rap	2.28325e-58	1.60964	0.426	0.13	9.33848e-56	Single + (Cyto)
Fth1	4.92301e-55	0.750037	1	0.998	2.01351e-52	Single + (Cyto)
Dusp2	3.36176e-50	1.07148	0.623	0.299	1.37496e-47	Single + (Cyto)
Maf	8.36656e-48	1.43489	0.454	0.171	3.42192e-45	Single + (Cyto)
Cd44	3.40814e-41	1.39605	0.403	0.15	1.39393e-38	Single + (Cyto)
Hif1a	7.33753e-41	0.561972	0.965	0.824	3.00105e-38	Single + (Cyto)
Il18r1	2.63806e-37	1.30617	0.485	0.224	1.07897e-34	Single + (Cyto)
Tnfrsf4	3.03477e-34	0.542641	0.754	0.49	1.24122e-31	Single + (Cyto)
Tnfrsf18	1.22501e-33	0.542247	0.871	0.636	5.01031e-31	Single + (Cyto)
Thy1	1.34706e-31	0.571103	0.693	0.433	5.50946e-29	Single + (Cyto)
Casp1	7.37258e-27	0.497011	0.447	0.248	3.01539e-24	Single + (Cyto)
Cd5	3.19884e-26	0.498892	0.664	0.429	1.30833e-23	Single + (Cyto)
Cxcr3	2.11705e-25	0.342774	0.476	0.284	8.65872e-23	Single + (Cyto)
Itgb2	4.29367e-23	0.546479	0.441	0.247	1.75611e-20	Single + (Cyto)
Gimap5	4.78895e-18	0.440738	0.564	0.38	1.95868e-15	Single + (Cyto)
Xbp1	3.66745e-15	0.356545	0.539	0.377	1.49999e-12	Single + (Cyto)
Nfkb1	2.26296e-14	0.342467	0.875	0.736	9.2555e-12	Single + (Cyto)
Cd3g	3.5849e-13	0.291642	0.765	0.608	1.46622e-10	Single + (Cyto)
Stat4	9.55086e-12	0.297987	0.886	0.766	3.9063e-09	Single + (Cyto)
Zap70	1.0385e-10	0.423015	0.8	0.667	4.24746e-08	Single + (Cyto)
Cd69	2.59674e-192	2.41939	0.851	0.462	1.06207e-189	Double +
Bcl2a1a	1.65419e-168	1.98214	0.911	0.42	6.76562e-166	Double +
Nfkb1	5.88406e-167	1.66626	0.946	0.732	2.40658e-164	Double +
Icam1	3.86771e-149	2.77907	0.622	0.251	1.58189e-146	Double +
Fyn	3.04226e-129	1.54962	0.893	0.637	1.24429e-126	Double +
Irf4	1.11472e-124	3.27497	0.403	0.051	4.55919e-122	Double +
Thy1	1.29215e-122	2.24697	0.791	0.429	5.2849e-120	Double +
Myc	1.55644e-100	2.57715	0.539	0.153	6.36586e-98	Double +
Cxcr5	2.92207e-94	2.59398	0.452	0.089	1.19513e-91	Double +
Btla	4.44707e-94	2.63945	0.403	0.076	1.81885e-91	Double +
Ptprc	5.01399e-85	0.894367	0.95	0.973	2.05072e-82	Double +
Tnfrsf1b	7.45999e-85	1.86216	0.64	0.337	3.05114e-82	Double +
Cish	3.22478e-83	1.6117	0.793	0.584	1.31893e-80	Double +
Trac	9.59631e-73	1.01967	0.952	0.886	3.92489e-70	Double +
Dusp1	6.0925e-69	1.94287	0.525	0.249	2.49183e-66	Double +
Zap70	3.273e-67	1.06456	0.845	0.666	1.33866e-64	Double +
Dusp2	5.71299e-64	1.85952	0.616	0.302	2.33661e-61	Double +
Junb	3.91894e-61	1.23197	0.897	0.751	1.60285e-58	Double +
Lck	9.64326e-58	0.91746	0.913	0.756	3.94409e-55	Double +
Adora2a	7.27271e-54	1.6071	0.574	0.312	2.97454e-51	Double +
Icos	5.11312e-52	1.34214	0.694	0.417	2.09127e-49	Double +
Nfkb2	1.36125e-51	1.00732	0.824	0.607	5.5675e-49	Double +
Tnfrsf4	9.58307e-48	1.27188	0.707	0.494	3.91947e-45	Double +
Cd28	2.27654e-46	1.14578	0.764	0.561	9.31106e-44	Double +
Tnfsf8	4.67768e-39	1.60389	0.556	0.385	1.91317e-36	Double +
Cd5	6.87266e-38	0.942585	0.721	0.427	2.81092e-35	Double +
Tigit	2.96713e-33	1.11105	0.655	0.394	1.21356e-30	Double +
Mbp	1.60834e-32	1.14235	0.568	0.338	6.57812e-30	Double +
Foxo1	2.17861e-32	1.23165	0.442	0.204	8.91052e-30	Double +
Btg1	6.94265e-31	0.567564	0.996	0.998	2.83954e-28	Double +
Il4ra	1.16385e-29	1.02621	0.748	0.57	4.76015e-27	Double +
Il2rb	3.66391e-27	0.736764	0.674	0.418	1.49854e-24	Double +
Pcna	2.77209e-23	0.865908	0.612	0.433	1.13378e-20	Double +
Tnfrsf18	4.12003e-22	0.779926	0.791	0.643	1.68509e-19	Double +
Bcl6	5.17723e-18	0.981545	0.446	0.283	2.11749e-15	Double +
Stat3	1.74045e-16	0.458625	0.928	0.874	7.11845e-14	Double +
Lat	3.9856e-16	0.57861	0.826	0.739	1.63011e-13	Double +
Stat5a	3.88382e-15	0.736081	0.603	0.463	1.58848e-12	Double +
Gapdh	1.83737e-14	0.378125	0.969	0.942	7.51483e-12	Double +
Stat6	1.05271e-08	0.452219	0.674	0.549	4.3056e-06	Double +
Cd6	1.46704e-08	0.3729	0.624	0.485	6.00018e-06	Double +
Cd2	3.10575e-08	0.376174	0.911	0.899	1.27025e-05	Double +
Rbpj	3.32642e-07	0.483729	0.401	0.282	0.000136051	Double +
Hif1a	2.20357e-06	0.441614	0.878	0.83	0.000901262	Double +
Hprt	6.87332e-06	0.45999	0.517	0.434	0.00281119	Double +
Stat4	1.19409e-05	0.352165	0.822	0.771	0.00488382	Double +
Itga4	0.000114499	0.447499	0.421	0.371	0.0468302	Double +
Ifng	1.85236e-255	6.1537	0.755	0.145	7.57617e-253	Triple +
Myc	2.66891e-208	4.52495	0.915	0.158	1.09158e-205	Triple +
Nfkb1	3.17509e-192	2.52779	0.979	0.739	1.29861e-189	Triple +
Slc7a5	3.72893e-167	3.79185	0.888	0.138	1.52513e-164	Triple +
Tfrc	1.10354e-147	3.95323	0.782	0.076	4.51348e-145	Triple +
Tnf	6.62082e-134	4.88174	0.729	0.097	2.70791e-131	Triple +
Bcl2l1	3.51879e-131	3.39424	0.819	0.156	1.43918e-128	Triple +
Il2	1.96606e-129	6.07456	0.495	0.024	8.0412e-127	Triple +
Bcl2a1a	9.03415e-124	2.38674	0.984	0.436	3.69497e-121	Triple +
Irf8	4.65388e-110	3.41852	0.755	0.183	1.90344e-107	Triple +
Lap3	2.71095e-103	3.336	0.622	0.043	1.10878e-100	Triple +
Dusp2	6.29858e-98	2.74565	0.899	0.307	2.57612e-95	Triple +
Tnfrsf4	4.10142e-97	2.59597	0.926	0.497	1.67748e-94	Triple +
Il2ra	3.73635e-96	3.49871	0.633	0.057	1.52817e-93	Triple +
Ybx3	1.66289e-87	2.77352	0.798	0.237	6.80121e-85	Triple +
Tnfsf14	4.16858e-81	3.74364	0.447	0.022	1.70495e-78	Triple +
Rbpj	2.43364e-60	2.28055	0.771	0.278	9.95358e-58	Triple +
Tnfsf8	2.11224e-55	2.49609	0.745	0.387	8.63905e-53	Triple +
Cish	3.32035e-50	1.38824	0.947	0.587	1.35802e-47	Triple +
Il2rb	1.09609e-47	1.43052	0.91	0.421	4.48301e-45	Triple +
Tbx21	2.13099e-41	2.32051	0.537	0.12	8.71576e-39	Triple +
Nfkb2	6.74423e-41	1.25127	0.926	0.613	2.75839e-38	Triple +
Il15ra	9.03824e-41	1.9367	0.441	0.077	3.69664e-38	Triple +
Tnfrsf1b	7.54801e-40	1.37424	0.819	0.344	3.08713e-37	Triple +
Cd44	1.09829e-38	1.95434	0.585	0.157	4.49203e-36	Triple +
Zap70	3.52074e-38	1.15101	0.931	0.67	1.43998e-35	Triple +
Slamf1	7.62462e-36	2.02288	0.511	0.122	3.11847e-33	Triple +
Mbp	3.19154e-35	1.7928	0.638	0.344	1.30534e-32	Triple +
Stat5a	6.79295e-34	1.55376	0.761	0.465	2.77832e-31	Triple +
Pdcd1	6.59658e-33	0.28613	0.686	0.305	2.698e-30	Triple +
Thy1	9.61481e-32	1.4831	0.819	0.441	3.93246e-29	Triple +
Tnfrsf9	6.31179e-31	1.72564	0.617	0.22	2.58152e-28	Triple +
Gapdh	6.51305e-29	0.874079	0.995	0.943	2.66384e-26	Triple +
Tnfrsf25	1.03904e-27	1.56881	0.702	0.374	4.24968e-25	Triple +
Fyn	1.15984e-25	0.928576	0.936	0.645	4.74375e-23	Triple +
Adora2a	3.99684e-25	0.833253	0.691	0.319	1.63471e-22	Triple +
Lta	5.96178e-23	1.776	0.441	0.135	2.43837e-20	Triple +
Hprt	3.14526e-22	0.569425	0.761	0.431	1.28641e-19	Triple +
Cd5	2.16568e-20	1.00241	0.777	0.436	8.85762e-18	Triple +
Trac	2.93542e-20	0.707024	0.979	0.887	1.20059e-17	Triple +
Cd6	1.01865e-19	1.09636	0.798	0.486	4.16628e-17	Triple +
Tigit	1.19647e-19	0.803255	0.739	0.401	4.89358e-17	Triple +
Pcna	4.45113e-19	0.657345	0.755	0.436	1.82051e-16	Triple +
Icam1	1.4133e-15	1.21732	0.553	0.266	5.78041e-13	Triple +
Lilrb4a	1.0579e-14	1.41789	0.426	0.174	4.3268e-12	Triple +
Bax	1.28401e-12	0.719005	0.777	0.513	5.25158e-10	Triple +
Lat	3.83712e-12	0.565475	0.931	0.74	1.56938e-09	Triple +
Icos	9.81864e-12	0.853535	0.686	0.427	4.01583e-09	Triple +
Cxcr3	2.94159e-10	0.395142	0.484	0.292	1.20311e-07	Triple +
Atf6b	3.03412e-10	0.659443	0.521	0.302	1.24096e-07	Triple +
Gimap5	4.83155e-09	0.568849	0.601	0.387	1.9761e-06	Triple +
Jak2	1.43903e-08	0.574706	0.803	0.6	5.88564e-06	Triple +
Cd69	3.09299e-08	0.810725	0.681	0.479	1.26503e-05	Triple +
Junb	4.46288e-08	0.437312	0.915	0.756	1.82532e-05	Triple +
Ccnd2	7.08645e-07	0.329671	0.628	0.461	0.000289836	Triple +
Stat3	2.84395e-06	0.441592	0.968	0.875	0.00116318	Triple +
